# Resolving host and species boundaries for perithecia-producing nectriaceous fungi across the central Appalachian Mountains

**DOI:** 10.1101/2020.04.02.022061

**Authors:** Cameron M. Stauder, Nicole M. Utano, Matt T. Kasson

## Abstract

The Nectriaceae contains numerous canker pathogens. Due to scarcity of ascomata on many hosts, comprehensive surveys are lacking. Here we characterize the diversity of perithecia-producing nectriaceous fungi across the central Appalachians. Ten species from twelve hosts were recovered including a novel *Corinectria* sp. from *Picea rubens. Neonectria ditissima* and *N. faginata* were most abundant and associated with *Fagus grandifolia* with beech bark disease (BBD). *N. ditissima* was also recovered from additional cankered hardwoods, including previously unreported *Acer spicatum, Ilex mucronata*, and *Sorbus americana*. Cross-pathogenicity inoculations of *N. ditissima* confirmed susceptibility of *Acer* and *Betula* spp. *Neonectria magnoliae* was recovered from cankered *Liriodendron tulipifera* and *Magnolia fraseri* and pathogenicity on *L. tulipifera* was confirmed. *Fusarium babinda* was consistently recovered from beech with BBD, although its role remains unclear. This survey provides a contemporary snapshot of Nectriaceae diversity across the Appalachian Mountains. The following nomenclatural changes are proposed: ***Neonectria magnoliae*** comb. nov.
