## Supplemental Tables for "Resolving host and species boundaries for perithecia-producing nectriaceous fungi across the central Appalachian Mountains"

### Sheet: ST1 Sampling Locations
	Supplemental Table 1: Locations of sampling sites (including areas within these sites if applicable). The presence of BBD in each site is noted. Additionally, the general coordinates of the sampling locations are provided.
	Site	Location	BBD Present	Coordinates
	DM	Allegany County, MD	Y	(39.562432 , -78.948432)
	PS	Allegany County, MD	Y	(39.34755 , -79.27962)
	SM1	Cherokee County, NC	Y	(35.610143 , -83.421962)
	SM2	Cherokee County, NC	Y	(35.598317 , -83.42741)
	SMR	Cherokee County, NC	Y	(35.5959 , -83.460056)
	SM3	Cherokee County, NC	Y	(35.631206 , -83.467966)
	RH	Mitchell County, NC	Y	(36.09984 , -82.09217)
	PM	Fayette County, PA	N	(39.740354 , -79.89975)
	MR	Grayson County, VA	Y	(36.657625 , -81.520676)
	WT	Grayson County, VA	Y	(36.633437 , -81.60132)
	BG	Monongalia County, WV	Y	(39.626579 , -79.864538)
	SH	Monongalia County, WV	N/A	(39.614379 , -79.829591)
	UF	Monongalia County, WV	N/A	(39.669081 , -79.771688)
	AR	Monongalia County, WV	N	(39.644653 , -79.976096)
	MON	Monongalia County, WV	N/A	(39.619082, -79.957879)
	UW	Monongalia County, WV	N	(39.66875 , -79.934172)
	SK	Pendleton County, WV	Y	(38.699077 , -79.533215)
	GK1	Randolph County, WV	Y	(38.60741 , -79.84431)
	GK2	Randolph County, WV	Y	(38.61129 , -79.84167)
	GK3	Randolph County, WV	Y	(38.61768 , -79.84119)
	GK5	Randolph County, WV	Y	(38.62928 , -79.8429)
	GK6	Randolph County, WV	Y	(38.65584 , -79.83899)
	GKT	Randolph County, WV	Y	(38.614709 , -79.842769)
	92	Randolph County, WV	Y	(38.66397 , -79.90788)
	BM	Randolph County, WV	Y	(38.61641 , -79.72984)
	227	Randolph County, WV	Y	(38.62952 , -79.927647)
	NB	Ritchie County, WV	N	(39.216486 , -81.09951)
	FN	Tucker County, WV	N/A	(39.034 , -79.685)
	MM1	Yancey County, WV	Y	(35.71076 , -82.24445)
	MM2	Yancey County, WV	Y	(35.724152 , -82.281468)

### Sheet: ST2 Primer Table
	Supplemental Table 2: Primer sequences, PCR parameters, and sources for each primer pair used to generate sequence data.
	Target Locus	Primer	Primer Sequence	Initial Denature		Cycles	Denature		Anneal		Extension		Final Extension		Source
	ITS	ITS5	GGAAGTAAAAGTCGTAACAAGG	95C	02:00:00	35	95C	00:30:00	56C	00:30:00	72C	01:00:00	72C	07:00:00	White et al., 1990
		ITS4	TCCTCCGCTTATTGATATGC
	tef-1α	EF1-728	CATCGAGAAGTTCGAGAAGG	95C	02:00:00	35	95C	00:30:00	56C	00:30:00	72C	01:00:00	72C	07:00:00	Carbone and Kohn, 1999
		EF1-1576	ACHGTRCCRATACCACCRATCTT												Rehner 2001
	nrLSU	LR5	ATCCTGAGGGAAACTTC	95C	02:00:00	35	95C	00:30:00	51.1C	00:45:00	72C	01:30:00	72C	07:00:00	Vilgalys and Hester, 1990
		LROR	GTACCCGCTGAACTTAAGC												Rehner and Samuels, 1994
	Beta-tublin	T1	AACATGCGTGAGATTGTAAGT	95C	02:00:00	35	95C	00:30:00	64C	00:30:00	72C	01:00:00	72C	07:00:00	O’Donnell and Cigelnik, 1997
		T2	TAGTGACCCTTGGCCCAGTTG-

### Sheet: ST3 Blast Table
	Supplemental Table 3: All BLASTn results from representative isolates recovered in this survey. The accession number, query coverage, and percent identity are provided for the top hit for each sequence.
	Isolate	Closest Match	Accession	ITS
				% Identity	Query Coverage (%)
	F10121	Nectria magnoliae	NR_160076.1	100	100
	F10222	Nectria magnoliae	NR_160076.1	99.8	78
	F10511	Nectria magnoliae	NR_160076.1	98.38	77
	F10521	Nectria magnoliae	NR_160076.1	99.2	81
	F10522	Nectria magnoliae	NR_160076.1	99.6	100
	AM52	Nectria magnoliae	NR_160076.1	99	94
	AM57	Nectria magnoliae	NR_160076.1	98.39	99
	Neomag21	Nectria magnoliae	NR_160076.1	99.4	98
	Neomag32	Nectria magnoliae	NR_160076.1	99.6	100
	GKMAG1	Nectria magnoliae	NR_160076.1	98.6	83
	GKMAG2	Nectria magnoliae	NR_160076.1	99.6	86
	BG1423	Neonectria faginata	KR019361.1	99.6	100
	GK311	Neonectria faginata	KR019361.1	99.4	99
	SM223	Neonectria faginata	KR019361.1	99.02	96
	SM225	Neonectria faginata	KR019361.1	99.2	100
	DM731	Neonectria faginata	KR019361.1	100	96
	DM1_FCSC	Fusarium babinda	NR_159861.1	99.8	100
	PSF164	Fusarium babinda	NR_159861.1	100	99
	BG10a	Fusarium sp.	MK102657.1	99.8	96
	GK554	Fusarium babinda	NR_159861.1	99.8	94
	GK581	Neonectria ditissima	MN843954.1	98.9	98
	UFBEAL	Neonectria ditissima	JF735309.1	98.55	100
	SOAMRED2	Neonectria ditissima	JF735309.1	99.1	100
	SOAMRED5A	Neonectria ditissima	JF735309.1	99.7	100
	MM2AS512NDD	Neonectria ditissima	MN843954.1	99.7	100
	MM2AS614	Neonectria ditissima	MN843954.1	99.7	100
	RHS142	Neonectria ditissima	JF735309.1	99.7	100
	SM2ACPE14	Neonectria ditissima	JF735309.1	99.7	100
	SMRAS22ndd	Neonectria ditissima	JF735309.1	99.7	100
	SMRAS25	Neonectria ditissima	JF735309.1	99.4	100
	SMRAS3w	Neonectria ditissima	JF735309.1	99.7	100
	SMRAS3w5	Neonectria ditissima	JF735309.1	98.7	99
	WTS125	Neonectria ditissima	MN843954.1	99.7	100
	SKI12A	Neonectria ditissima	JF735309.1	99.23	96
	SKI31A	Neonectria ditissima	JF735309.1	98.29	94
	SKI23A	Neonectria ditissima	MN843954.1	99.1	93
	SKI31B	Neonectria ditissima	JF735309.1	99.01	89
	MM2S313y	Cosmospora obscura	KC291719.1	100	99
	MM2S31p	Cosmospora obscura	KC291719.1	99.04	99
	GK61053	Bionectria ochroleuca	HQ328025.1	98.85	100
	SM2TIAM3	Bionectria ochroleuca	HQ328025.1	98.5	100
	MM2AS113G	Thelonectria veuillotiana	JQ734922.1	99.64	100
	MM2AS115Y	Thelonectria veuillotiana	JQ734922.1	99.8	99
	MM2AS211G	Thelonectria veuillotiana	JQ734922.1	99.64	99
	MM2AS215Y	Thelonectria veuillotiana	JQ734922.1	100	97
	MR12	Corinectria fuckeliana	MH859658.1	99.1	100
	PIRUPERI	Corinectria fuckeliana	MF593148.1	95.7	100
	PIRUSCR1	Corinectria fuckeliana	MF593148.1	97.04	93
	PIRUSCR2	Corinectria fuckeliana	MF593148.1	98.8	94
	WTPIRU4	Corinectria fuckeliana	MF593148.1	94.8	99
	MR13ODD	Neonectria macrospora	MH580206.1	99.21	93
	MR13ODDA	Neonectria macrospora	MH580206.1	99.21	93
	ABBA1N2	Thyronectria balsamea	JN995618.1	99.64	97
	ABBA1N1	Thyronectria balsamea	JN995618.1	99.44	73
	Isolate	Closest Match	Accession	RPB2
				% Identity	Query Coverage (%)
	AM57	Nectria magnoliae	HQ897713	99.77	91
	F10521	Nectria magnoliae	HQ897713	99.9	89
	F10522	Nectria magnoliae	HQ897713	99.1	90

### Sheet: ST4 FCSC Screening
	Supplemental Table 4: Recovery of Fusarium babinda isolates from bark tissue samples collected from asymptomatic American beech trees (shaded grey) or American beech trees with signs or symptoms associated with beech bark disease. Values represent the number of bark samples yielding Fusarium babinda at the designated sampling location.
	Site	Trees Sampled	Host	Total Bark Samples	Scale Present	Perithecia Present	N. faginata	N. ditissima	F. babinda
	ARB	12	FAGR	96	N	N	-	-	-
	BG	4	FAGR	32	N	N	-	-	-
	FH	12	FAGR	96	N	N	-	-	-
	UWL	15	FAGR	120	N	N	-	-	-
	NBB	12	FAGR	96	N	N	-	-	-
	BG	5	FAGR	96	Y	Y	-	-	27
	DM	5	FAGR	60	Y	Y	6	-	21
	GK	25	FAGR	248	Y	Y	30	-	83
	PSF	7	FAGR	72	Y	Y	-	-	29
	MM	5	FAGR	40	Y	Y	2	-	2
	MR	2	FAGR	12	Y	Y	-	-	1
	PSF	7	FAGR	72	Y	Y	-	-	29
	SK	2	FAGR	36	Y	Y	28	-	3
	SM	14	FAGR	112	Y	Y	5	-	44
	WT	1	FAGR	8	Y	Y	-	-	1

### Sheet: ST5 N. magnoliae spore measures
	Supplemental Table 5: Length and width measurements of N. magnoliae ascospores, macroconidia and microconidia
	Ascospores					Macroconidia					Microconidia
	ID	Spore	Length	Width		ID	Spore	Length	Width		ID	Spore	Length	Width
	F105	1	1.37	0.52		GK5	1	4.86	0.69		SH32	1	1.24	0.55
	F105	2	1.16	0.4		GK5	2	5.58	0.69		SH32	2	0.91	0.4
	F105	3	1.13	0.5		GK5	3	5.6	0.76		SH32	3	0.97	0.44
	F105	4	1.22	0.44		GK5	4	4.82	0.76		SH32	4	1.06	0.45
	F105	5	1.31	0.53		GK5	5	5.88	0.88		SH32	5	1	0.35
	F105	6	1.29	0.55		GK5	6	4.66	0.72		SH32	6	0.8	0.45
	F105	7	1.46	0.48		GK5	7	4.85	0.85		SH32	7	0.89	0.36
	F105	8	1.32	0.49		GK5	8	5.71	0.75		SH32	8	0.99	0.5
	F105	9	1.17	0.49		GK5	9	6.04	0.87		SH32	9	1.29	0.45
	F105	10	1.42	0.61		GK5	10	5.66	0.77		SH32	10	0.9	0.45
	F105	11	1.33	0.47		GK5	11	6.51	0.75		SH32	11	0.98	0.43
	F105	12	1.26	0.62		GK5	12	4.26	0.78		SH32	12	0.93	0.48
	F105	13	1.34	0.6		GK5	13	6.42	0.8		SH32	13	1.09	0.55
	F105	14	1.3	0.61		GK5	14	4.77	0.69		SH32	14	0.99	0.54
	F105	15	1.22	0.62		GK5	15	6.43	0.94		SH32	15	0.82	0.4
	F105	16	1.33	0.59		GK5	16	5.91	0.8		SH32	16	1.11	0.46
	F105	17	1.22	0.51		GK5	17	6.09	0.79		SH32	17	1.04	0.51
	F105	18	1.39	0.54		GK5	18	6.73	0.88		SH32	18	0.9	0.39
	F105	19	1.43	0.54		GK5	19	4.76	0.81		SH32	19	0.95	0.46
	F105	20	1.34	0.51		GK5	20	5.32	0.74		SH32	20	1.12	0.42
	F105	21	1.33	0.49		GK5	21	4.83	0.85		SH32	21	1.06	0.43
	F105	22	1.35	0.48		GK5	22	6.62	0.77		SH32	22	1.02	0.39
	F105	23	1.3	0.54		GK5	23	6.43	0.8		SH32	23	1.03	0.4
	F105	24	1.35	0.49		GK5	24	5.4	0.72		SH32	24	1.05	0.42
	F105	25	1.42	0.56		GK5	25	5.1	0.73		SH32	25	0.91	0.48
	F105	26	1.29	0.68		GK5	26	4.69	0.73		SH32	26	1.1	0.4
	F105	27	1.33	0.68		GK5	27	6.53	0.77		SH32	27	0.94	0.46
	F105	28	1.42	0.68		GK5	28	5.19	0.65		SH32	28	0.89	0.45
	F105	29	1.33	0.63		GK5	29	4.27	0.71		SH32	29	0.87	0.47
	F105	30	1.33	0.72		GK5	30	5.06	0.65		SH32	30	0.98	0.54
	F105	31	1.32	0.61		GK5	31	4.74	0.71		SH32	31	0.91	0.47
	F105	32	1.3	0.72		GK5	32	4.21	0.65		SH32	32	0.89	0.57
	F105	33	1.44	0.61		GK5	33	6.66	0.84		SH32	33	0.96	0.38
	F105	34	1.27	0.67		GK5	34	6.58	0.89		SH32	34	1.08	0.52
	F105	35	1.37	0.64		GK5	35	5.51	0.69		SH32	35	0.9	0.49
	F105	36	1.36	0.72		GK5	36	5.2	0.61		SH32	36	0.84	0.52
	F105	37	1.35	0.65		GK5	37	6.09	0.9		SH32	37	0.78	0.39
	F105	38	1.46	0.64		GK5	38	5.24	0.75		SH32	38	0.93	0.42
	F105	39	1.32	0.64		GK5	39	5.03	0.74		SH32	39	1.06	0.48
	F105	40	1.42	0.64		GK5	40	4.94	0.8		SH32	40	1	0.32
	F105	41	1.44	0.73		GK5	41	5.68	0.9		SH32	41	1	0.56
	F105	42	1.24	0.68		GK5	42	5.76	0.74		SH32	42	1.16	0.46
	F105	43	1.34	0.63		GK5	43	4.71	0.76		SH32	43	1.18	0.62
	F105	44	1.37	0.71		GK5	44	4.69	0.68		SH32	44	0.95	0.43
	F105	45	1.42	0.69		GK5	45	5.8	0.87		SH32	45	0.97	0.53
	F105	46	1.47	0.69		GK5	46	4.88	0.55		SH32	46	0.95	0.54
	F105	47	1.46	0.72		GK5	47	5.6	0.66		SH32	47	1.1	0.37
	F105	48	1.35	0.69		GK5	48	5.46	0.69		SH32	48	0.95	0.41
	F105	49	1.49	0.67		GK5	49	6.27	0.68		SH32	49	0.99	0.4
	F105	50	1.39	0.59		GK5	50	4.93	0.8		SH32	50	0.95	0.42
	F105	51	1.33	0.55							SH21	1	0.97	0.44
	F105	52	1.48	0.63							SH21	2	0.91	0.32
	F105	53	1.43	0.58							SH21	3	1.02	0.48
	F105	54	1.54	0.65							SH21	4	1.17	0.39
	F105	55	1.33	0.67							SH21	5	0.99	0.43
	F105	56	1.38	0.55							SH21	6	0.96	0.3
	F105	57	1.47	0.7							SH21	7	1.02	0.4
	F105	58	1.45	0.66							SH21	8	0.84	0.4
	F105	59	1.51	0.7							SH21	9	0.96	0.46
	F105	60	1.52	0.71							SH21	10	1.17	0.41
	F105	61	1.45	0.66							SH21	11	0.84	0.42
	F105	62	1.51	0.74							SH21	12	1.09	0.36
	F105	63	1.47	0.65							SH21	13	0.89	0.45
	F105	64	1.52	0.63							SH21	14	0.95	0.46
	F105	65	1.57	0.69							SH21	15	0.87	0.46
	F105	66	1.41	0.67							SH21	16	0.98	0.43
	F105	67	1.55	0.76							SH21	17	0.79	0.35
	F105	68	1.43	0.69							SH21	18	0.96	0.55
	F105	69	1.36	0.62							SH21	19	0.95	0.5
	F105	70	1.51	0.77							SH21	20	1.01	0.45
	F105	71	1.42	0.77							SH21	21	0.98	0.38
	F105	72	1.68	0.84							SH21	22	0.94	0.47
	F105	73	1.54	0.71							SH21	23	1.04	0.48
	F105	74	1.33	0.62							SH21	24	0.98	0.36
	F105	75	1.46	0.7							SH21	25	0.84	0.35
	F108	1	1.31	0.53							SH21	26	0.87	0.44
	F108	2	1.23	0.73							SH21	27	1.14	0.54
	F108	3	1.26	0.65							SH21	28	1.04	0.61
	F108	4	1.32	0.52							SH21	29	1.08	0.48
	F108	5	1.34	0.56							SH21	30	1.1	0.37
	F108	6	1.29	0.65							SH21	31	1.08	0.54
	F108	7	1.4	0.55							SH21	32	1	0.45
	F108	8	1.3	0.57							SH21	33	1	0.44
	F108	9	1.23	0.54							SH21	34	0.9	0.51
	F108	10	1.3	0.55							SH21	35	0.94	0.46
	F108	11	1.27	0.52							SH21	36	1.05	0.43
	F108	12	1.31	0.6							SH21	37	0.94	0.47
	F108	13	1.31	0.48							SH21	38	1.18	0.45
	F108	14	1.39	0.56							SH21	39	1.08	0.45
	F108	15	1.28	0.61							SH21	40	0.96	0.4
	F108	16	1.29	0.57							SH21	41	1.37	0.53
	F108	17	1.35	0.6							SH21	42	1.16	0.59
	F108	18	1.36	0.57							SH21	43	0.9	0.41
	F108	19	1.29	0.6							SH21	44	0.98	0.43
	F108	20	1.31	0.62							SH21	45	0.96	0.38
	F108	21	1.27	0.53							SH21	46	1.06	0.41
	F108	22	1.34	0.61							SH21	47	0.9	0.34
	F108	23	1.27	0.5							SH21	48	1.05	0.5
	F108	24	1.28	0.59							SH21	49	1.27	0.47
	F108	25	1.33	0.6							SH21	50	0.86	0.44
	F108	26	1.42	0.6							F105312	1	1.07	0.47
	F108	27	1.4	0.66							F105312	2	1.04	0.45
	F108	28	1.44	0.59							F105312	3	0.97	0.39
	F108	29	1.28	0.57							F105312	4	1.03	0.44
	F108	30	1.57	0.6							F105312	5	0.9	0.33
	F108	31	1.52	0.67							F105312	6	0.96	0.48
	F108	32	1.53	0.64							F105312	7	1.01	0.45
	F108	33	1.35	0.58							F105312	8	0.87	0.31
	F108	34	1.33	0.59							F105312	9	0.83	0.46
	F108	35	1.47	0.61							F105312	10	1.1	0.44
	F108	36	1.55	0.57							F105312	11	0.8	0.37
	F108	37	1.46	0.66							F105312	12	1	0.44
	F108	38	1.39	0.65							F105312	13	0.9	0.32
	F108	39	1.45	0.63							F105312	14	0.95	0.42
	F108	40	1.31	0.57							F105312	15	0.82	0.37
	F108	41	1.42	0.58							F105312	16	0.78	0.37
	F108	42	1.54	0.63							F105312	17	1.02	0.45
	F108	43	1.57	0.61							F105312	18	0.84	0.38
	F108	44	1.56	0.6							F105312	19	1.14	0.5
	F108	45	1.29	0.64							F105312	20	0.9	0.48
	F108	46	1.31	0.6							F105312	21	0.97	0.5
	F108	47	1.43	0.65							F105312	22	1.19	0.44
	F108	48	1.32	0.59							F105312	23	1.03	0.47
	F108	49	1.43	0.53							F105312	24	0.91	0.42
	F108	50	1.39	0.59							F105312	25	1.05	0.44
	F108	51	1.38	0.63							F105312	26	0.96	0.35
	F108	52	1.32	0.74							F105312	27	1.06	0.46
	F108	53	1.59	0.74							F105312	28	1.01	0.49
	F108	54	1.32	0.58							F105312	29	1.05	0.42
	F108	55	1.27	0.68							F105312	30	1.27	0.51
	F108	56	1.34	0.65							F105312	31	1.07	0.4
	F108	57	1.42	0.72							F105312	32	1.08	0.44
	F108	58	1.5	0.67							F105312	33	1.06	0.57
	F108	59	1.53	0.66							F105312	34	1.03	0.49
	F108	60	1.36	0.68							F105312	35	1.08	0.46
	F108	61	1.31	0.64							F105312	36	1.17	0.49
	F108	62	1.31	0.74							F105312	37	1.09	0.39
	F108	63	1.39	0.57							F105312	38	1.2	0.43
	F108	64	1.4	0.7							F105312	39	1.05	0.53
	F108	65	1.33	0.53							F105312	40	0.94	0.38
	F108	66	1.39	0.61							F105312	41	0.94	0.49
	F108	67	1.62	0.73							F105312	42	1.04	0.44
	F108	68	1.36	0.55							F105312	43	1.03	0.4
	F108	69	1.41	0.54							F105312	44	1.05	0.44
	F108	70	1.48	0.6							F105312	45	1.15	0.38
	F108	71	1.37	0.56							F105312	46	0.76	0.43
	F108	72	1.34	0.65							F105312	47	1.17	0.6
	F108	73	1.31	0.56							F105312	48	1.1	0.49
	F108	74	1.37	0.59							F105312	49	0.99	0.47
	F104	1	1.25	0.62							F105312	50	1.05	0.58
	F104	2	1.26	0.69							F105311	1	0.99	0.48
	F104	3	1.36	0.68							F105311	2	1.08	0.41
	F104	4	1.28	0.49							F105311	3	1.12	0.42
	F104	5	1.3	0.54							F105311	4	0.93	0.5
	F104	6	1.28	0.71							F105311	5	0.98	0.47
	F104	7	1.32	0.68							F105311	6	1.04	0.46
	F104	8	1.22	0.81							F105311	7	0.88	0.43
	F104	9	1.39	0.75							F105311	8	0.88	0.46
	F104	10	1.15	0.58							F105311	9	1.04	0.41
	F104	11	1.42	0.57							F105311	10	1.01	0.47
	F104	12	1.3	0.58							F105311	11	0.96	0.43
	F104	13	1.36	0.55							F105311	12	0.83	0.42
	F104	14	1.23	0.49							F105311	13	0.86	0.41
	F104	15	1.31	0.62							F105311	14	0.96	0.35
	F104	16	1.31	0.63							F105311	15	0.84	0.44
	F104	17	1.35	0.6							F105311	16	0.82	0.43
	F104	18	1.41	0.86							F105311	17	0.9	0.46
	F104	19	1.31	0.71							F105311	18	0.72	0.47
	F104	20	1.31	0.73							F105311	19	0.95	0.42
	F104	21	1.34	0.73							F105311	20	0.86	0.54
	F104	22	1.27	0.56							F105311	21	0.94	0.53
	F104	23	1.48	0.68							F105311	22	1.04	0.45
	F104	24	1.42	0.63							F105311	23	1.01	0.46
	F104	25	1.29	0.65							F105311	24	0.96	0.46
	F104	26	1.29	0.46							F105311	25	0.91	0.53
	F104	27	1.49	0.52							F105311	26	0.84	0.44
	F104	28	1.59	0.7							F105311	27	1.04	0.52
	F104	29	1.65	0.63							F105311	28	0.98	0.48
	F104	30	1.42	0.52							F105311	29	0.9	0.45
	F104	31	1.54	0.66							F105311	30	1.02	0.42
	F104	32	1.4	0.52							F105311	31	1.03	0.35
	F104	33	1.51	0.59							F105311	32	1.05	0.54
	F104	34	1.41	0.5							F105311	33	0.84	0.46
	F104	35	1.32	0.53							F105311	34	1.01	0.46
	F104	36	1.48	0.57							F105311	35	0.92	0.4
	F104	37	1.38	0.53							F105311	36	1.16	0.53
	F104	38	1.37	0.58							F105311	37	1.14	0.5
	F104	39	1.54	0.51							F105311	38	1.09	0.45
	F104	40	1.43	0.6							F105311	39	0.92	0.42
	F104	41	1.47	0.58							F105311	40	0.77	0.5
	F104	42	1.63	0.54							F105311	41	0.99	0.39
	F104	43	1.53	0.58							F105311	42	0.89	0.44
	F104	44	1.37	0.48							F105311	43	0.89	0.4
	F104	45	1.34	0.55							F105311	44	0.97	0.43
	F104	46	1.57	0.66							F105311	45	1.2	0.4
	F104	47	1.65	0.61							F105311	46	0.86	0.41
	F104	48	1.32	0.52							F105311	47	0.87	0.54
	F104	49	1.61	0.6							F105311	48	0.72	0.4
	F104	50	1.74	0.59							F105311	49	0.95	0.4
	F104	51	1.37	0.66							F105311	50	1.04	0.51
	F104	52	1.4	0.62							GKMAG2	1	0.81	0.45
	F104	53	1.38	0.66							GKMAG2	2	0.77	0.47
	F104	54	1.41	0.7							GKMAG2	3	1.02	0.55
	F104	55	1.56	0.63							GKMAG2	4	0.9	0.47
	F104	56	1.53	0.64							GKMAG2	5	0.92	0.54
	F104	57	1.31	0.73							GKMAG2	6	1.03	0.45
	F104	58	1.35	0.7							GKMAG2	7	0.83	0.59
	F104	59	1.41	0.72							GKMAG2	8	0.91	0.47
	F104	60	1.35	0.55							GKMAG2	9	0.89	0.44
	F104	61	1.62	0.76							GKMAG2	10	0.95	0.44
	F104	62	1.31	0.65							GKMAG2	11	0.81	0.42
	F104	63	1.43	0.66							GKMAG2	12	0.95	0.56
	F104	64	1.34	0.58							GKMAG2	13	0.81	0.43
	F104	65	1.26	0.58							GKMAG2	14	0.88	0.46
	F104	66	1.47	0.61							GKMAG2	15	0.99	0.39
	F104	67	1.3	0.56							GKMAG2	16	1.05	0.49
	F104	68	1.48	0.6							GKMAG2	17	0.88	0.43
	F104	69	1.32	0.63							GKMAG2	18	1.09	0.5
	F104	70	1.52	0.74							GKMAG2	19	0.91	0.49
	F104	71	1.5	0.65							GKMAG2	20	0.81	0.47
	F104	72	1.47	0.56							GKMAG2	21	0.8	0.45
	F104	73	1.43	0.65							GKMAG2	22	0.74	0.45
	F104	74	1.31	0.7							GKMAG2	23	1.15	0.44
	F104	75	1.59	0.64							GKMAG2	24	0.91	0.46
	SHnm1	1	1.55	0.67							GKMAG2	25	0.8	0.39
	SHnm1	2	1.43	0.57							GKMAG2	26	0.84	0.41
	SHnm1	3	1.34	0.61							GKMAG2	27	0.87	0.46
	SHnm1	4	1.52	0.81							GKMAG2	28	0.67	0.4
	SHnm1	5	1.55	0.86							GKMAG2	29	0.94	0.42
	SHnm1	6	1.42	0.63							GKMAG2	30	0.98	0.37
	SHnm1	7	1.37	0.6							GKMAG2	31	0.66	0.48
	SHnm1	8	1.4	0.61							GKMAG2	32	0.81	0.48
	SHnm1	9	1.46	0.56							GKMAG2	33	0.57	0.37
	SHnm1	10	1.45	0.7							GKMAG2	34	0.9	0.58
	SHnm1	11	1.39	0.51							GKMAG2	35	0.86	0.53
	SHnm1	12	1.41	0.73							GKMAG2	36	1.05	0.54
	SHnm1	13	1.54	0.63							GKMAG2	37	0.79	0.44
	SHnm1	14	1.44	0.57							GKMAG2	38	0.79	0.48
	SHnm1	15	1.49	0.64							GKMAG2	39	0.84	0.52
	SHnm1	16	1.3	0.48							GKMAG2	40	0.87	0.42
	SHnm1	17	1.45	0.67							GKMAG2	41	0.99	0.39
	SHnm1	18	1.37	0.62							GKMAG2	42	0.8	0.45
	SHnm1	19	1.52	0.62							GKMAG2	43	0.72	0.32
	SHnm1	20	1.5	0.71							GKMAG2	44	0.84	0.41
	SHnm1	21	1.49	0.64							GKMAG2	45	0.76	0.55
	SHnm1	22	1.43	0.56							GKMAG2	46	1.03	0.49
	SHnm1	23	1.41	0.6							GKMAG2	47	1.04	0.59
	SHnm1	24	1.4	0.53							GKMAG2	48	0.99	0.49
	SHnm1	25	1.5	0.64							GKMAG2	49	0.95	0.64
	SHnm1	26	1.51	0.58							GKMAG2	50	0.94	0.45
	SHnm1	27	1.43	0.61							GKMAG5	1	1.03	0.47
	SHnm1	28	1.43	0.61							GKMAG5	2	0.94	0.53
	SHnm1	29	1.42	0.66							GKMAG5	3	1.07	0.59
	SHnm1	30	1.38	0.59							GKMAG5	4	1.04	0.53
	SHnm1	31	1.35	0.57							GKMAG5	5	1.09	0.48
	SHnm1	32	1.58	0.62							GKMAG5	6	1.05	0.57
	SHnm1	33	1.44	0.56							GKMAG5	7	1.07	0.52
	SHnm1	34	1.49	0.61							GKMAG5	8	1.04	0.57
	SHnm1	35	1.37	0.74							GKMAG5	9	1	0.53
	SHnm1	36	1.39	0.78							GKMAG5	10	1.16	0.58
	SHnm1	37	1.44	0.62							GKMAG5	11	1.17	0.56
	SHnm1	38	1.47	0.64							GKMAG5	12	0.88	0.58
	SHnm1	39	1.43	0.6							GKMAG5	13	0.85	0.5
	SHnm1	40	1.7	0.72							GKMAG5	14	1.03	0.45
	SHnm1	41	1.49	0.56							GKMAG5	15	1.05	0.47
	SHnm1	42	1.51	0.61							GKMAG5	16	0.96	0.47
	SHnm1	43	1.27	0.54							GKMAG5	17	0.98	0.49
	SHnm1	44	1.45	0.7							GKMAG5	18	0.98	0.55
	SHnm1	45	1.41	0.73							GKMAG5	19	1.1	0.49
	SHnm1	46	1.36	0.85							GKMAG5	20	1.08	0.55
	SHnm1	47	1.37	0.75							GKMAG5	21	0.98	0.48
	SHnm1	48	1.68	0.72							GKMAG5	22	1.11	0.48
	SHnm1	49	1.44	0.53							GKMAG5	23	1.04	0.49
	SHnm1	50	1.51	0.82							GKMAG5	24	1.17	0.58
	SHnm1	51	1.48	0.74							GKMAG5	25	1.07	0.49
	SHnm1	52	1.59	0.72							GKMAG5	26	1	0.49
	SHnm1	53	1.39	0.7							GKMAG5	27	1.05	0.5
	SHnm1	54	1.54	0.8							GKMAG5	28	0.88	0.49
	SHnm1	55	1.47	0.61							GKMAG5	29	0.9	0.57
	SHnm1	56	1.51	0.7							GKMAG5	30	1.01	0.51
	SHnm1	57	1.38	0.7							GKMAG5	31	1.34	0.59
	SHnm1	58	1.45	0.76							GKMAG5	32	1.13	0.51
	SHnm1	59	1.21	0.63							GKMAG5	33	1.05	0.42
	SHnm1	60	1.42	0.67							GKMAG5	34	1.11	0.58
	SHnm1	61	1.45	0.75							GKMAG5	35	0.99	0.46
	SHnm1	62	1.48	0.78							GKMAG5	36	1.03	0.56
	SHnm1	63	1.54	0.79							GKMAG5	37	1.05	0.52
	SHnm1	64	1.54	0.67							GKMAG5	38	0.98	0.59
	SHnm1	65	1.38	0.68							GKMAG5	39	1.12	0.44
	SHnm1	66	1.56	0.68							GKMAG5	40	1.02	0.41
	SHnm1	67	1.62	0.68							GKMAG5	41	1	0.43
	SHnm1	68	1.43	0.6							GKMAG5	42	1.21	0.51
	SHnm1	69	1.54	0.72							GKMAG5	43	1.18	0.57
	SHnm1	70	1.43	0.68							GKMAG5	44	1.03	0.49
	SHnm1	71	1.56	0.6							GKMAG5	45	0.99	0.41
	SHnm1	72	1.52	0.58							GKMAG5	46	0.95	0.45
	SHnm1	73	1.51	0.59							GKMAG5	47	1.09	0.48
	SHnm1	74	1.48	0.66							GKMAG5	48	0.99	0.54
	SHnm1	75	1.56	0.61							GKMAG5	49	1.3	0.47
	SHnm2	1	1.48	0.79							GKMAG5	50	1.04	0.52
	SHnm2	2	1.41	0.73
	SHnm2	3	1.42	0.77
	SHnm2	4	1.42	0.75
	SHnm2	5	1.35	0.79
	SHnm2	6	1.56	0.78
	SHnm2	7	1.47	0.74
	SHnm2	8	1.42	0.83
	SHnm2	9	1.52	0.77
	SHnm2	10	1.35	0.83
	SHnm2	11	1.4	0.78
	SHnm2	12	1.6	0.79
	SHnm2	13	1.59	0.86
	SHnm2	14	1.47	0.75
	SHnm2	15	1.61	0.76
	SHnm2	16	1.44	0.62
	SHnm2	17	1.5	0.74
	SHnm2	18	1.48	0.81
	SHnm2	19	1.31	0.81
	SHnm2	20	1.77	0.84
	SHnm2	21	1.4	0.74
	SHnm2	22	1.36	0.75
	SHnm2	23	1.62	0.8
	SHnm2	24	1.76	0.89
	SHnm2	25	1.44	0.88
	SHnm2	26	1.76	0.72
	SHnm2	27	1.61	0.62
	SHnm2	28	1.73	0.6
	SHnm2	29	1.66	0.47
	SHnm2	30	1.63	0.58
	SHnm2	31	1.67	0.54
	SHnm2	32	1.35	0.73
	SHnm2	33	1.43	0.63
	SHnm2	34	1.48	0.7
	SHnm2	35	1.3	0.74
	SHnm2	36	1.65	0.63
	SHnm2	37	1.49	0.7
	SHnm2	38	1.46	0.65
	SHnm2	39	1.44	0.62
	SHnm2	40	1.32	0.79
	SHnm2	41	1.33	0.72
	SHnm2	42	1.45	0.74
	SHnm2	43	1.43	0.67
	SHnm2	44	1.36	0.7
	SHnm2	45	1.42	0.65
	SHnm2	46	1.41	0.72
	SHnm2	47	1.39	0.59
	SHnm2	48	1.4	0.59
	SHnm2	49	1.38	0.55
	SHnm2	50	1.48	0.72
	SHnm2	51	1.47	0.68
	SHnm2	52	1.52	0.69
	SHnm2	53	1.37	0.91
	SHnm2	54	1.5	0.73
	SHnm2	55	1.54	0.71
	SHnm2	56	1.62	0.78
	SHnm2	57	1.49	0.74
	SHnm2	58	1.4	0.75
	SHnm2	59	1.54	0.78
	SHnm2	60	1.53	0.7
	SHnm2	61	1.46	0.72
	SHnm2	62	1.42	0.7
	SHnm2	63	1.56	0.69
	SHnm2	64	1.68	0.86
	SHnm2	65	1.5	0.73
	SHnm2	66	1.41	0.73
	SHnm2	67	1.4	0.7
	SHnm2	68	1.5	0.72
	SHnm2	69	1.39	0.84
	SHnm2	70	1.4	0.72
	SHnm2	71	1.38	0.69
	SHnm2	72	1.58	0.73
	SHnm2	73	1.5	0.69
	SHnm2	74	1.54	0.68
	SHnm2	75	1.41	0.72
